# Identifying transcriptomic bias across developmental shifts in insects

**DOI:** 10.64898/2026.06.12.731678

**Authors:** Sarah Cornet, Alice Dennis

## Abstract

**Background:** Synonymous mutations, once considered neutral, can affect translation efficiency through mRNA folding and splicing, generating codon usage bias. This bias is often linked to genomic GC content, which also influences gene regulation. In the parasitoid wasp *Lysiphlebus fabarum*, GC content was previously shown to shift between developmental stages, with larvae showing higher GC than adults. Whether this phenomenon is widespread among insects remains unknown.

**Results:** Transcriptomic data from six insect species spanning Diptera, Hymenoptera, and Lepidoptera was used to compare GC content between expressed genes in larvae and adults. In five species, larval transcripts exhibited higher GC content than adult transcripts. Differential expression analysis revealed that stage-biased genes displayed consistent GC shifts, and orthologous gene families with representatives across species showed particularly GC-rich larval-biased genes in Hymenoptera and Diptera. At the genome scale, modeling in 317 insect species demonstrated an association between parasitic lifestyle and reduced mean GC content in Hymenoptera and Diptera, providing a possible ecological explanation for AT-rich genomes.

**Conclusions:** Our results show that GC content is dynamic across developmental stages, independent of overall genome composition. Stage-specific GC enrichment may reflect adaptive codon usage optimizing translation during energetically demanding life-history stages such as larval development. Furthermore, the association between parasitism and reduced genomic GC highlights how ecological lifestyle might with genome content and evolution. Lastly, this work identifies candidate genes underlying stage-specific GC bias and provides new insights into the interplay between molecular evolution, development, and parasitic adaptation in insects.
