## Supplementary material for "Identifying transcriptomic bias across developmental shifts in insects": Data accession tables

### Sheet: dataset_accession
Species	Accession number	Experiment	Stage	Condition	Sample size	Reference
Athalia rosae	SRR14028630	PRJNA716060	larvae	Whole_male_larvae	24	Paul et al, 2021
Athalia rosae	SRR14028631	PRJNA716060	larvae	Whole_male_larvae	24	Paul et al, 2021
Athalia rosae	SRR14028632	PRJNA716060	larvae	Whole_male_larvae	24	Paul et al, 2021
Athalia rosae	SRR14028633	PRJNA716060	larvae	Whole_male_larvae	24	Paul et al, 2021
Athalia rosae	SRR14028634	PRJNA716060	larvae	Whole_male_larvae	24	Paul et al, 2021
Athalia rosae	SRR14028635	PRJNA716060	larvae	Whole_male_larvae	24	Paul et al, 2021
Athalia rosae	SRR14028636	PRJNA716060	larvae	Whole_male_larvae	24	Paul et al, 2021
Athalia rosae	SRR14028637	PRJNA716060	larvae	Whole_male_larvae	24	Paul et al, 2021
Athalia rosae	SRR14028638	PRJNA716060	larvae	Whole_male_larvae	24	Paul et al, 2021
Athalia rosae	SRR14028639	PRJNA716060	larvae	Whole_male_larvae	24	Paul et al, 2021
Athalia rosae	SRR13664691	PRJNA700827	adult	Whole_male_adult	18	Paul et al, 2021(unpublished)
Athalia rosae	SRR13664692	PRJNA700827	adult	Whole_male_adult	18	Paul et al, 2021(unpublished)
Athalia rosae	SRR13664693	PRJNA700827	adult	Whole_male_adult	18	Paul et al, 2021(unpublished)
Athalia rosae	SRR13664694	PRJNA700827	adult	Whole_male_adult	18	Paul et al, 2021(unpublished)
Athalia rosae	SRR13664695	PRJNA700827	adult	Whole_male_adult	18	Paul et al, 2021(unpublished)
Athalia rosae	SRR13664696	PRJNA700827	adult	Whole_male_adult	18	Paul et al, 2021(unpublished)
Athalia rosae	SRR13664697	PRJNA700827	adult	Whole_male_adult	18	Paul et al, 2021(unpublished)
Athalia rosae	SRR13664698	PRJNA700827	adult	Whole_male_adult	18	Paul et al, 2021(unpublished)
Athalia rosae	SRR13664699	PRJNA700827	adult	Whole_male_adult	18	Paul et al, 2021(unpublished)
Athalia rosae	SRR13664700	PRJNA700827	adult	Whole_male_adult	18	Paul et al, 2021(unpublished)
Bactrocera dorsalis	SRR818497	PRJNA167923	adult	female punador	6	Geib et al, 2014
Bactrocera dorsalis	SRR818496	PRJNA167923	adult	Male punador	6	Geib et al, 2014
Bactrocera dorsalis	SRR818494	PRJNA167923	larvae	larvae	6	Geib et al, 2014
Bactrocera dorsalis	SRR2163082	PRJNA292631	adult	adult female	10	Zheng W et al, 2016
Bactrocera dorsalis	SRR10758086	PRJNA597266	adult	unirradiated male carcass replicate 1	NA	Huazhong agriculture university
Bactrocera dorsalis	SRR5092564	PRJNA353125	adult	male	20	China agricultural university
Bactrocera dorsalis	SRR5092562	PRJNA353125	adult	female	20	China agricultural university
Bactrocera dorsalis	SRR5051408	PRJNA353125	larvae	larvae	20	China agricultural university
Bactrocera dorsalis	SRR326170	PRJNA70821	larvae	larvae	NA	Shen et al, 2011
Belgica antartica	SRR11551225	PRJNA576639	adult	Male	20-30	Finch et al, 2020
Belgica antartica	SRR11551226	PRJNA576639	adult	Female	20-30	Finch et al, 2020
Belgica antartica	SRR11551227	PRJNA576639	adult	Female	20-30	Finch et al, 2020
Belgica antartica	SRR11551228	PRJNA576639	adult	Female	20-30	Finch et al, 2020
Belgica antartica	SRR11551232	PRJNA576639	adult	Male	20-30	Finch et al, 2020
Belgica antartica	SRR11551233	PRJNA576639	adult	Male	20-30	Finch et al, 2020
Belgica antartica	SRR566981	PRJNA174315	larvae	control	NA	Teets et al, 2012
Belgica antartica	SRR567164	PRJNA174315	larvae	control	NA	Teets et al, 2012
Belgica antartica	SRR567165	PRJNA174315	larvae	control	NA	Teets et al, 2012
Drosophila melanogaster	SRR1197426	PRJNA75285	larvae	L1	NA	The modENCODE Consortium
Drosophila melanogaster	SRR1197325	PRJNA75285	larvae	L1	NA	The modENCODE Consortium
Drosophila melanogaster	SRR1197314	PRJNA75285	adult	Female_whole_30days	NA	The modENCODE Consortium
Drosophila melanogaster	SRR1197394	PRJNA75285	adult	Female_whole_30days	NA	The modENCODE Consortium
Drosophila melanogaster	SRR1197413	PRJNA75285	adult	Male_whole_30days	NA	The modENCODE Consortium
Drosophila melanogaster	SRR1197311	PRJNA75285	adult	Male_whole_30days	NA	The modENCODE Consortium
Drosophila melanogaster	SRR1197391	PRJNA75285	adult	Male_whole_30days	NA	The modENCODE Consortium
Drosophila melanogaster	SRR1197411	PRJNA75285	adult	Female_whole_30days	NA	The modENCODE Consortium
Drosophila melanogaster	SRR1197424	PRJNA75285	larvae	L3	NA	The modENCODE Consortium
Drosophila melanogaster	SRR1197324	PRJNA75285	larvae	L2	NA	The modENCODE Consortium
Drosophila melanogaster	SRR1197425	PRJNA75285	larvae	L2	NA	The modENCODE Consortium
Manduca sexta	SRR1577019	PRJNA81039	larvae	head of 2nd instar, day 1	NA	Cao et al, 2017
Manduca sexta	SRR1577020	PRJNA81039	larvae	head of 3rd instar, day 1	NA	Cao et al, 2017
Manduca sexta	SRR1577021	PRJNA81039	larvae	head of 4th instar, 12 hours	NA	Cao et al, 2017
Manduca sexta	SRR1577022	PRJNA81039	larvae	head of 4th instar, late	NA	Cao et al, 2017
Manduca sexta	SRR2659997	PRJNA81039	larvae	head of 5th instar, 12 hours	NA	Cao et al, 2017
Manduca sexta	SRR2659999	PRJNA81039	larvae	head of 5th instar, day 2	NA	Cao et al, 2017
Manduca sexta	SRR2659998	PRJNA81039	larvae	head of 5th instar, pre-wandering	NA	Cao et al, 2017
Manduca sexta	ERR368952	PRJEB4959	adult	head of female adult, day 1,replicate 1	1	European Bioinformatics Institute
Manduca sexta	ERR368954	PRJEB4959	adult	head of female adult, day 1,replicate 2	1	European Bioinformatics Institute
Manduca sexta	ERR368951	PRJEB4959	adult	head of female adult, day 1,replicate 3	1	European Bioinformatics Institute
Manduca sexta	ERR368953	PRJEB4959	adult	head of female adult, day 1,replicate 4	1	European Bioinformatics Institute
Manduca sexta	ERR368949	PRJEB4959	adult	head of male adult, day 1,replicate 1	1	European Bioinformatics Institute
Manduca sexta	ERR368950	PRJEB4959	adult	head of male adult, day 1,replicate 2	1	European Bioinformatics Institute
Manduca sexta	ERR368955	PRJEB4959	adult	head of male adult, day 1,replicate 3	1	European Bioinformatics Institute
Manduca sexta	ERR368956	PRJEB4959	adult	head of male adult, day 1,replicate 4	1	European Bioinformatics Institute
Lysiphlebus fabarum	SRP061419	PRJNA290156	adult	females_whole_organism	43	Dennis et al, 2017
Lysiphlebus fabarum	SAMN10024115-SAMN10024165	PRJNA290156	larvae	larvae_whole_organism	24	Dennis et al, 2019

### Sheet: Reference_genomes
Species	Accession number	Experiment	Stage	Reference
Belgica antartica	ASM77530v1	PRJNA172148	larvae	Kelley, J. L. et al, 2014
Bactrocera dorsalis	GCF_023373825.1	PRJNA793623	adult_female	https://www.ncbi.nlm.nih.gov/datasets/genome/GCA_023373825.1/
Manduca sexta	GCA_014839805.1	PRJNA658700	adult	Cameron, SL et al, 2008
Drosophila melanogaster	BDGP6.46.112 GCA_000001215.4	/	adult	https://useast.ensembl.org/Drosophila_melanogaster/Info/Index
Athalia rosae	GCF_917208135.1	PRJNA846876	adult	https://www.ncbi.nlm.nih.gov/datasets/genome/GCF_917208135.1/
Lysiphlebus_fabarum	GCA_011426435.1	PRJNA587428	adult_female	Dennis et al, 2020
