## Supplemental Table 1 for "Identifying transcriptomic bias across developmental shifts in insects"

### Sheet: Candidates
OMA_id	Candidate_gene	Candidate_transcript	Transcript_name	Stage	GC	Species
OMA00003	LOC105687271	XM_048655698.1	twitchin, transcript variant X1	Adults	52.649968737357	Athalia rosae
OMA00003	FBgn0005666	FBtr0334483	bent	Larvae	43.7389571820608	Drosophila melanogaster
OMA00384	LOC105685430	XM_012399490.3	collagen alpha-2(IV) chain, transcript variant X1	Adults	56.2568178276453	Athalia rosae
OMA00384	LF004584	LF004584-RA	/	Larvae	45.6713322965267	Lysiphlebus fabarum
OMA00389	LOC105687633	XM_012403426.3	protein jagged-1	Adults	57.1862907683803	Athalia rosae
OMA00389	LF014241	LF014241-RA	/	Larvae	40.5994550408719	Lysiphlebus fabarum
OMA00678	LOC105685431	XM_012399492.3	collagen alpha-1(IV) chain	Adults	58.7823275862069	Athalia rosae
OMA00678	LF004585	LF004585-RA	/	Larvae	43.9912996193584	Lysiphlebus fabarum
OMA01692	LOC105683942	XM_048655618.1	sodium- and chloride-dependent GABA transporter 1, transcript variant X1	Larvae	59.1031874662345	Athalia rosae
OMA01692	FBgn0039915	FBtr0089972	GABA transporter	Larvae	42.1768707482993	Drosophila melanogaster
OMA02222	IU25_03816	IU25_03816-mRNA-1	/	Adults	56.6971080669711	Belgica antartica
OMA02222	LF000956	LF000956-RA	/	Larvae	43.8356164383562	Lysiphlebus fabarum
OMA02863	LOC105690359	XM_012408090.3	actin-5, muscle-specific	Adults	60.4774535809019	Athalia rosae
OMA02863	LF000916	LF000916-RA	/	Larvae	40.4404404404404	Lysiphlebus fabarum
OMA02877	LOC105693414	XM_048660126.1	heterogeneous nuclear ribonucleoprotein 27C, transcript variant X4	Adults	55.7509157509158	Athalia rosae
OMA02877	LF002264	LF002264-RA	/	Larvae	42.3592493297587	Lysiphlebus fabarum
OMA03037	IU25_04321	IU25_04321-mRNA-1	/	Larvae	40.4761904761905	Belgica antartica
OMA03037	FBgn0001123	FBtr0072143	G protein alpha s subunit	Larvae	42.314335060449	Drosophila melanogaster
OMA04386	LOC105687861	XM_048657316.1	homeotic protein antennapedia-like, transcript variant X6	Adults	58.2146248812915	Athalia rosae
OMA04386	LF007718	LF007718-RA	/	Larvae	41.8582375478927	Lysiphlebus fabarum
OMA04439	FBgn0262123	FBtr0114030	lethal (2) 41Ab	Adults	34.4930789375234	Drosophila melanogaster
OMA04439	LF000760	LF000760-RA	/	Adults	17.2067039106145	Lysiphlebus fabarum
OMA04800	LOC105689423	XM_012406422.3	ADP,ATP carrier protein 2	Adults	55.9246954595792	Athalia rosae
OMA04800	LF012481	LF012481-RA	/	Adults	40.8637873754153	Lysiphlebus fabarum
OMA05099	FBgn0003062	FBtr0071982	Fibrillarin	Larvae	65.6038647342995	Drosophila melanogaster
OMA05099	LF010010	LF010010-RA	/	Larvae	46.7261904761905	Lysiphlebus fabarum
OMA05973	LOC105693944	XM_012414213.2	40S ribosomal protein SA	Adults	52.8042328042328	Athalia rosae
OMA05973	LF000996	LF000996-RA	/	Larvae	42.6666666666667	Lysiphlebus fabarum
OMA07089	LOC105690163	XM_012407737.3	glycine-rich cell wall structural protein	Adults	60.6648199445983	Athalia rosae
OMA07089	FBgn0029170	FBtr0085101	TweedleT	Larvae	64.2276422764228	Drosophila melanogaster
OMA07089	LF001882	LF001882-RA	/	Larvae	42.3855165069223	Lysiphlebus fabarum
OMA07720	IU25_06607	IU25_06607-mRNA-1	/	Adults	56.25	Belgica antartica
OMA07720	LF007680	LF007680-RA	/	Adults	45.0131233595801	Lysiphlebus fabarum
OMA09121	LOC105693359	XM_012413206.4	glycine-rich cell wall structural protein 1.8	Adults	61.025641025641	Athalia rosae
OMA09121	IU25_08005	IU25_08005-mRNA-1	/	Larvae	55.3672316384181	Belgica antartica
OMA09121	FBgn0003065	FBtr0085859	/	Larvae	67.0194003527337	Drosophila melanogaster
OMA09121	LF005888	LF005888-RA	/	Adults	41.2912912912913	Lysiphlebus fabarum
OMA09915	LOC105690349	XM_048656944.1	probable H/ACA ribonucleoprotein complex subunit 1, transcript variant X2	Adults	52.5697503671072	Athalia rosae
OMA09915	IU25_08043	IU25_08043-mRNA-1	/	Larvae	55.9139784946236	Belgica antartica
OMA09915	LF000879	LF000879-RA	/	Larvae	44.6327683615819	Lysiphlebus fabarum
